# Spatial and functional links between cellular virological state and progression of liver fibrosis in chronic hepatitis B

**DOI:** 10.1101/2020.01.13.904201

**Authors:** Xiaonan Zhang, Danping Liu, Wei Lu, Ye Zheng, Min Wu, Jiahui Ding, Mingzhu Xu, Xiaohui Zhou, Yanling Feng, Zhanqing Zhang, Zhenghong Yuan

## Abstract

Chronic Hepatitis B Virus (HBV) infection is strongly associated with the progression of liver fibrosis, cirrhosis and hepatocellular carcinoma. Despite intensive study, the detailed mechanisms leading to HBV induced liver disease have not been fully elucidated. Previously, we reported a mosaic distribution of viral antigens and nucleic acids at single-cell level in liver tissues of chronic hepatitis B (CHB) patients and proposed a ‘three-stage model’ of HBV infection in vivo. Here, we explored whether the different stages at cellular level is functionally linked with fibrogenesis. We observed a tight spatial relationship between the invasion of collagen fibers and transitions from S-rich to DNA-rich stage. While S-rich cells mainly localized within minimally fibrotic tissue, DNA-rich cells were often closely surrounded by a milieu of stiffened extracellular matrix (ECM). cDNA microarray and subsequent validation analyses revealed that S-rich cells manifested elevated ribosomal proteins and oxidative phosphorylation genes in a disease phase-dependent manner. On the other hand, DNA-rich cells exhibited gradually deteriorated expression of hepatocyte-specific antigen and transcriptional regulator in parallel with the progression of hepatic fibrosis. Finally, during fibrogenesis, inflammatory genes such as IP-10 were found to be expressed in both portal infiltrated cells and surrounding parenchymal cells which resulted in suppressed antigen expression. Taken together, we propose that liver inflammation and accompanying fibrogenesis is spatially and functionally linked with the transition of virological stages at cellular level. These transitions occur possibly due to an altered hepatocyte transcription profile in response to a transformed ECM environment. The collective viral and host activities shape the histological alterations and progression of liver disease during CHB infection.
