## Supplementary Table 1 for "Spatial and functional links between cellular virological state and progression of liver fibrosis in chronic hepatitis B"

### Sheet: Sheet1
Patient No.	Gender	Age(y)	ALT(U/L)	HBeAg	anti-HBeAg	Viral load (copies/mL)	Scheuer score G	Scheuer score S	Experiment (see annotation on sheet 2)	Image appearance	Note (patient type, GEO No.)
1	M	37	53	+	-	>5E7	G1	S1	1
2	M	23	111	+	-	>5E7	G3	S4	1	Fig. 1 C-E
3	M	45	99	+	-	1170000	G3	S4	1
4	M	43	63	-	-	<500	G2	S4	1
5	M	44	47	+	-	N.A	G2	S2	1	Fig. 1 F-H
6	M	32	89	+	-	>5E7	G3	S3	1
7	M	56	48	+	-	39000	G2	S2	1	Sup Fig. 1 A-B
8	M	30	43	+	-	>5E7	G1	S1	1
9	M	21	324	+	+	31600000	G2	S2	1
10	F	42	42	+	-	>5E7	G3	S3	1
11	F	35	71	-	+	104000	G1	S2	1
12	M	32	431	+	-	>5E+7	G2	S2	1
13	F	26	91	+	+	7190000	G2	S3	1
14	M	32	164	+	-	7430000	G2	S2	1
15	F	49	55	+	-	200000	G1	S2	1
16	F	69	29	+	-	3650000	G3	S4	1
17	M	59	88	-	+	3240000	G1	S1	1
18	M	24	48	+	-	33700000	G2	S2	1
19	M	44	216	+	-	77000000	G3	S4	1
20	M	37	110	+	-	6590000	G3	S4	1
21	M	26	323	+	-	216000000	G2	S1	1
22	M	34	30	-	+	23700	G1	S2	1
23	F	27	88	+	-	73200000	G2	S2	1
24	M	28	98	+	-	7.32	G1	S2	1
25	M	42	258	+	-	216000000	G2	S3	1	Sup Fig. 3 D-F
26	M	30	52	+	-	177000000	G1	S2	1	Sup Fig. 2 E-F
27	M	45	61	+	+	571	G2	S4	1
28	M	21	173	+	-	N.A	G2	S2	1	Sup Fig. 2 C-D
29	M	29	9	-	+	<100	G1	S1	1
30	F	44	14	-	-	<100	G1	S1	1	Fig. 1 A-B
31	F	56	106	-	+	6270000	G1	S2	1
32	M	39	143	+	-	54900	G2	S3	1	Sup Fig. 1 E-F
33	F	41	78	-	+	45100	G1	S1	1	Sup Fig. 1 G-H
34	M	43	265	+	-	3210	G3	S4	1
35	F	31	17	+	-	3750	G1	S2	1
36	M	28	195	+	-	5030000	G1	S1	1
37	F	23	257	+	-	16900000	G2	S3	1	Sup Fig. 1 C-D
38	M	31	149	+	-	94800000	G2	S2	1
39	F	58	41	+	-	12800000	G3	S4	1
40	M	50	44	-	+	49100	G1	S1	1
41	M	52	45	+	-	46100000	G1	S1	1
42	M	37	33	+	-	<100	G1	S1	1	Sup Fig. 2 A-B
43	M	34	69	+	-	115000000	G1	G1	1
44	F	28	110	+	-	213000000	G1	S1	1
45	M	29	423	+	+	16300000	G3	S3	1
46	F	26	116	+	-	2210000	G1	S1	1
47	F	55	52	+	-	214000000	G1	G1	1
48	M	32	279	+	-	7820000	G3	S3	1
49	M	47	75	+	-	1620000	G2	S3	1
50	F	42	44	+	-	519000000	G1	G1	1
51	M	30	220	+	-	40200000	G2	S2	1
52	M	37	36	+	-	250000000	G1	G1	1
53	M	37	180	N.A	N.A	N.A	G2	S3	1
54	M	44	36	-	+	183000	G3	S4	1	Sup Fig. 3 A-C
55	M	34	31	-	-	<500	G0	S0	2	Fig. 3, Sup Fig. 6	normal, GSM2291960
56	M	32	25	-	-	<500	G0	S0	2	Fig. 3, Sup Fig. 6	normal, GSM2291961
57	M	29	23	-	-	<500	G0	S0	2	Fig. 3, Sup Fig. 6	normal, GSM2291962
58	M	29	13	-	-	<500	G0	S0	2	Fig. 3, Sup Fig. 6	normal, GSM2291963
59	M	29	13	-	-	<500	G0	S0	2	Fig. 3, Sup Fig. 6	normal, GSM2291964
60	M	40	10	-	-	<500	G0	S0	2	Fig. 3, Sup Fig. 6	normal, GSM2291965
61	F	27	42	+	-	38800000	G1	S0	2	Fig. 3, Sup Fig. 6	tolerant, GSM2195433
62	F	31	22	+	-	50000000	G2	S0	2	Fig. 3, Sup Fig. 6	tolerant, GSM2195438
63	M	25	42	+	-	278000000	G1	S1	2	Fig. 3, Sup Fig. 6	tolerant, GSM2195501
64	M	28	32	+	-	>5E+07	G1	S1	2	Fig. 3, Sup Fig. 6	tolerant, GSM2195515
65	M	29	22	+	-	50000000	G1	S0	2	Fig. 3, Sup Fig. 6	tolerant, GSM2195523
66	M	43	<40	+	-	>5.0E+07	G0	S0	2	Fig. 3, Sup Fig. 6	tolerant, GSM2195529
67	M	N.A	34	+	-	>5.0E+07	G1	S0	2	Fig. 3, Sup Fig. 6	tolerant, GSM2195531
68	M	N.A	26	+	-	133000000	G1	S0	2	Fig. 3, Sup Fig. 6	tolerant, GSM2195535
69	M	23	120	+	-	2100000	G2	S0	2	Fig. 3, Sup Fig. 6	active, GSM2195530
70	M	31	84	+	-	1180000	G1	S1	2	Fig. 3, Sup Fig. 6	active, GSM2195516
71	M	23	105	+	-	435000	G1	S1	2	Fig. 3, Sup Fig. 6	active, GSM2195517
72	M	N.A	157	+	-	8470000	G1	S0	2	Fig. 3, Sup Fig. 6	active, GSM2195472
73	M	31	84	+	-	>5.0E+7	G1	S0	2	Fig. 3, Sup Fig. 6	active, GSM2195532
74	M	N.A	80	+	-	>5.0E+7	G1	S1	2	Fig. 3, Sup Fig. 6	active, GSM2195533
75	M	30	17	-	+	<500	G1	S1	2	Fig. 3, Sup Fig. 6	carrier
76	M	25	56	-	+	24600	G1	S1	2	Fig. 3, Sup Fig. 6	carrier, GSM2195502
77	M	47	19	-	+	<500	G0	S0	2	Fig. 3, Sup Fig. 6	carrier, GSM2195514
78	M	N.A	29	-	+	77900	G0	S0	2	Fig. 3, Sup Fig. 6	carrier, GSM2195476
79	M	41	18	-	+	<500	G0	S0	2	Fig. 3, Sup Fig. 6	carrier, GSM2195453
80	F	27	13	+	-	>5E+7	G1	S1	3	Sup Fig. 7	Immune Tolerant
81	F	17	18	+	-	>5E+7	G1	S1	3	Sup Fig. 7	Immune Tolerant
82	M	25	11	+	-	>5E+7	G1	S1	3	Sup Fig. 7	Immune Tolerant
83	M	21	24	+	-	10600	G1	S0	3	Sup Fig. 7	Immune Tolerant
84	M	17	35	+	-	>5E+7	G1	S1	3	Sup Fig. 7	Immune Tolerant
85	F	24	21	+	-	>5E+7	G1	S0	3	Sup Fig. 7	Immune Tolerant
86	M	42	18	+	-	19000	G1	S1	3	Sup Fig. 7	Immune Tolerant
87	M	32	31	+	-	>5E+7	G1	S0	3	Sup Fig. 7	Immune Tolerant
88	M	40	48	+	-	4920	G1	S1	3	Sup Fig. 7	Immune Tolerant
89	F	32	23	+	-	28200	G1	S1	3	Sup Fig. 7	Immune Tolerant
90	M	37	28	+	-	8030	G1	S1	3	Sup Fig. 7	Immune Tolerant
91	M	27	40	+	-	1230000	G2	S1	3	Sup Fig. 7	Immune Tolerant
92	F	42	14	+	-	1970	G1	S1	3	Sup Fig. 7	Immune Tolerant
93	M	57	23	+	-	>5E+7	G1	S1	3	Sup Fig. 7	Immune Tolerant
94	M	25	49	+	-	23300000	G1	S1	3	Sup Fig. 7	Immune Tolerant
95	M	25	24	+	-	>5E+7	G1	S1	3	Sup Fig. 7	Immune Tolerant
96	F	42	18	+	-	3940000	G1	S1	3	Sup Fig. 7	Immune Tolerant
97	M	18	29	+	-	>5E+7	G1	S0	3	Sup Fig. 7	Immune Tolerant
98	F	37	18	+	-	10100000	G1	S0	3	Sup Fig. 7	Immune Tolerant
99	F	38	23	+	-	>5E+7	G1	S0	3	Sup Fig. 7	Immune Tolerant
100	M	38	47	+	-	>5E+7	G1	S1	3	Sup Fig. 7	Immune Tolerant
101	F	23	18	+	-	11000	G1	S0	3	Sup Fig. 7	Immune Tolerant
102	M	40	39	+	-	>5E+7	G1	S1	3	Sup Fig. 7	Immune Tolerant
103	M	34	17	-	+	<500	G1	S0	3	Sup Fig. 7	Carrier
104	M	44	25	-	-	<500	G1	S2	3	Sup Fig. 7	Carrier
105	F	46	13	-	-	<500	G1	S0	3	Sup Fig. 7	Carrier
106	M	35	37	-	+	<500	G1	S1	3	Sup Fig. 7	Carrier
107	F	25	21	-	+	<500	G1	S0	3	Sup Fig. 7	Carrier
108	M	54	25	-	+	<500	G1	S1	3	Sup Fig. 7	Carrier
109	M	34	26	-	-	<500	G1	S1	3	Sup Fig. 7	Carrier
110	F	56	35	-	+	<500	G1	S0	3	Sup Fig. 7	Carrier
111	F	39	134	+	-	>5E+7	G1	S1	3	Sup Fig. 7	Immune active
112	F	48	84	+	-	1600000	G1	S1	3	Sup Fig. 7	Immune active
113	M	24	721	+	-	279000	G1	S1	3	Sup Fig. 7	Immune active
114	M	27	85	+	-	>5E+7	G2	S1	3	Sup Fig. 7	Immune active
115	M	14	120	+	-	17600000	G1	S1	3	Sup Fig. 7	Immune active
116	F	42	137	+	+	286000	G1	S1	3	Sup Fig. 7	Immune active
117	M	24	83	+	-	22300000	G1	S1	3	Sup Fig. 7	Immune active
118	M	29	87	+	-	11700000	G1	S1	3	Sup Fig. 7	Immune active
119	F	27	403	+	-	5460000	G2	S1	3	Sup Fig. 7	Immune active
120	F	24	97	+	-	821000	G2	S1	3	Sup Fig. 7	Immune active
121	M	22	132	+	-	29400000	G1	S1	3	Sup Fig. 7	Immune active
122	M	33	131	+	-	24100000	G2	S2	4,5,8	Sup Fig. 4 A-B, Sup Fig. 5B, Fig. 5 C-D
123	M	14	24	-	+	<500	G1	S1	4,5,6	Fig. 2 A-C, Sup Fig. 4 C-D, Sup Fig. 8A
124	M	35	37	-	+	<500	G1	S1	4,5
125	M	32	105	+	-	>5E+7	G2	S2	4,5	Sup Fig. 5A
126	M	37	29	+	-	>5E+7	G1	S1	4,5	Sup Fig. 4 E-F
127	M	26	130	+	-	1050000	G1	S2	4,5	Fig. 2 D-E
128	M	57	23	+	-	>5E+7	G1	S1	4,5
129	F	28	135	+	-	17400000	G2	S1	4,5	Sup Fig. 5C-D
130	F	44	17	+	-	310000000	G1	S2	5
131	M	40	107	+	-	>5E7	G1	S1	5
132	M	22	132	+	-	29400000	G1	S1	5
133	F	26	141	+	-	122000000	G1	S1	5
134	M	26	127	+	-	87200000	G1	S2	5
135	M	41	23	+	-	64200000	G1	S1	5
136	F	54	14	+	-	463000000	G1	S2	5
137	M	23	153	+	-	>5E+7	G3	S3	5
138	M	29	25	+	-	35300000	G3	S4	5
139	F	36	156	+	-	11600000	G2	S2	5
140	M	48	150	+	-	13900000	G3	S4	5
141	F	34	148	+	-	204000000	G2	S2	5
142	F	27	124	+	-	29100000	G1	S1	5
143	M	43	109	+	-	30500000	G1	S2	5,8
144	F	33	34	+	-	16500000	G2	S2	5
145	M	41	107	+	-	167000000	G1	S1	5
146	M	25	147	+	-	63300000	G2	S2	5
147	M	30	120	+	-	>5E+7	G1	S2	5
148	F	23	236	+	-	38500000	G1	S1	6	Sup Fig. 8A
149	F	54	42	-	+	<500	G1	S1	6
150	M	27	22	+	-	>5E+7	G1	S2	6	Sup Fig. 8A
151	M	28	986	+	-	>5E+7	G1	S1	7	Sup Fig. 8B
152	F	33	360	+	-	9070000	G2	S1	7
153	M	27	35	-	+	<500	G1	S2	7	Sup Fig. 8B
154	F	30	35	+	-	>5E+7	G1	S1	7	Sup Fig. 8B
155	M	37	34			>5E+7	G1	S1	7
156	M	18	69	+	-	>5E7	G1	S1	8,9	IT
157	F	37	94	+	-	>5E7	G2	S1	8,9
158	M	44	79	+	-	12200000	G3	S4	8,9
159	M	24	163	+	-	>5E7	G1	S2	8,9	Fig. 4 C-D
160	M	52	19	+	-	1160000	G1	S1	8,9
161	M	39	63	+	-	6700000	G1	S2	8,9
162	M	35	352	+	-	49100000	G3	S4	8,9	Fig. 4 G-H
163	M	40	177	+	-	52300000	G2	S2	8,9
164	F	45	63	+	+	3030000	G3	S4	8,9
165	M	27	263	+	+	1940000	G3	S4	8,9
166	M	27	142	+	-	7390000	G1	S1	8,9	Fig. 4 A-B
167	M	38	163	+	-	127000000	G1	S2	8,9
168	F	43	445	+	-	212000000	G2	S2	8
169	F	25	173	+	-	594000	G2	S1	8
170	M	27	243	+	-	240000000	G1	S1	8	Fig. 4 E-F
171	M	29	307	+	-	17700000	G1	S2	8
172	M	33	278	+	-	20000000	G2	S1	8
173	M	25	32	+	-	29000000	G1	S1	8
174	M	28	301	+	-	225000000	G2	S2	8
175	M	33	149	+	-	48000000	G1	S1	8
176	M	21	139	+	-	1490000	G1	S1	8
177	M	41	91	+	-	406000000	G1	S1	8
178	F	27	114	+	-	22000000	G2	S2	8
179	M	26	170	+	-	6530000	G3	S4	9
180	F	21	35	+	-	11100000	?	?	9
181	M	29	371	+	-	26500000	G2	S2	9
182	M	31	78	+	-	>5E7	G1	S1	9
183	F	43	41	+	+	283000	G1	S0	9
184	M	26	306	+	-	37600000	G1	S1	9
185	M	30	34	+	-	6720000	G1	S1	9
186	F	28	69	+	-	>5E7	G1	S1	9
187	M	26	551	+	-	10400000	G2	S1	9
188	M	21	2190	+	-	66300000	G1	S2	9
189	F	29	175	+	-	14800000	G1	S1	9
190	M	35	22	-	+	<500	G1	S0	9
191	M	32	314	+	-	7080000	G3	S3	9	Fig. 5 E-F
192	M	33	141	+	-	20700000	G1	S1	9	Fig. 5 A-B
193	M	39	243	+	-	1920000	G2	S2	9
194	F	36	147	+	-	14900000	G3	S2	9
195	M	37	31	-	+	<500	G1	S4	9
196	M	35	97	+	+	10400000	G1	S2	9
197	M	37	53	+	-	2170000	G3	S4	9
198	F	26	130	+	-	601000	G3	S4	9
199	F	62	50	+	+	1210000	G3	S4	9	Fig. 5 G-H
200	M	24	129	+	-	9020000	G3	S4	9
201	M	31	432	+	-	3360000	G3	S4	9
202	M	17	96	+	-	10800000	G1	S1	9
203	M	45	159	+	-	2050000	G3	S4	9
204	M	23	57	+	-	1010000	G1	S1	9
205	M	34	397	+	-	10400000	G3	S4	9
206	M	30	841	+	-	32700000	G2	S2	9
207	M	24	660	+	-	10100000	G3	S3	9
208	F	29	161	-	+	1420000	G3	S4	9
209	M	31	676	+	-	21900	G3	S4	10,12	Sup Fig. 11
210	M	32	116	-	+	7510000	G2	S2	10,12
211	M	53	41	+	-	6020000	G2	S3	10	Sup Fig. 12, 13
212	M	49	66	+	+	17700	G1	S1	10,12
213	M	54	278	+	-	6640000	G1	S4	10
214	M	44	71	-	+	829	G1	S0	10,12
215	F	46	103	+	-	951000	G2	S3	10,12
216	M	38	200	+	-	564000000	G2	S1	11,12
217	F	36	69	+	-	3440000	G2	S1	11,12	Fig. 6 A-C
218	F	49	23	+	-	142000000	G1	S2	11
219	F	41	142	+	-	358000000	G1	S2	11
220	F	27	389	+	-	19300000	G2	S2	11
221	F	41	59	+	-	319000000	G1	S1	11
222	F	33	18	+	-	119000000	G1	S1	11,12
223	M	36	54	+	-	250000000	G1	S1	11
224	M	51	105	-	+	56800000	G2	S2	11,12
225	M	38	96	+	-	5840000	G2	S4	12
226	M	31	63	+	-	118000000	G2	S2	13
227	F	63	79	+	-	63900000	G2	S3	13	Fig. 6 D-F
228	F	54	21	+	-	377000000	G1	S1	13
229	M	41	121	+	-	1550000	G2	S3	13
230	M	31	64	+	-	492000000	G1	S2	13

### Sheet: Sheet2
Number	Experiment/Analysis Type
1	HBV DNA-HBsAg-Sirius Red triple staining
2	cDNA microarray
3	quantitiative RT-PCR
4	Immunofluorescence staining of HBsAg and type I collagen
5	fluorescnet in situ hybridization of HBV DNA and co-staining of type I collagen
6	Immunofluorescence staining of HBsAg and COX IV
7	AgNOR staining combined with HBsAg immunohistochemistry
8	HBV DNA-HepPar-1 co-staining
9	HBV DNA-HNF4a-Sirius Red triple staining
10	IP-10 mRNA-HBsAg-Hematoxylin co-staining
11	IP-10 mRNA-HBV DNA-HBsAg triple staining
12	IP-10 mRNA-HBsAg-Sirius Red co-staining
13	IP-10 mRNA-HBV DNA-hematoxylin co-staining
